# Hepatocyte ERα orchestrates sex-specific liver adaptation to fasting and feeding states

**DOI:** 10.64898/2025.12.05.692559

**Authors:** Blandine Tramunt, Marie-Lou Calmy, Arnaud Polizzi, Marine Huillet, Naia Grandgeorge, Ana Avalrez-Tena, Sarra Smati, Tiffany Fougeray, Frédéric Boudou, Marion Régnier, Anne Fougerat, Stéphanie Gayral, Frédéric Lasserre, Claire Naylies, Yannick Lippi, Christophe Bureau, Maéva Guillaume, Dominique Langin, Atish Mukherji, Raphael Métivier, Yuna Blum, Nicolas Loiseau, Walter Wahli, Hélène Duez, Catherine Postic, Hervé Guillou, Pierre Gourdy, Alexandra Montagner

**Affiliations:** Toulouse University, Institute of Metabolic and Cardiovascular Diseases (I2MC), INSERM, Toulouse, France; Toulouse University, CHU de Toulouse, Department of Diabetology, Metabolic Diseases and Nutrition, Toulouse, France; Toulouse University, Research Center in Food toxicology (ToxAlim), INRAe ENVT, INP-Purpan, UMR 1331, Toulouse University, Toulouse, France; Paris Cité University, Institut Cochin, CNRS, INSERM, Paris, France; Toulouse University, CHU de Toulouse, Department of Gastroenterology and Hepatology, Toulouse, France; Clinique Pasteur, Department of Gastroenterology and Hepatology, Toulouse; Strasbourg University, Institute for Translational Medecine and Liver Disease, Strasbourg, France; Institute Genetics and Development of Rennes (IGRD), UMR 6290 CNRS/UR – ERL U1305 INSERM, Rennes University, Rennes, France; Center for Integrative Genomics (CIG), Lausanne University, Le Génopode, Lausanne, Switzerland; Lee Kong Chian School of Medicine, Nanyang Technological University Singapore, Singapore, Singapore; Lille University, INSERM, CHU Lille, Institut Pasteur of Lille, U1011-EGID, France

## Abstract

Sex differences in hepatic physiology are thought to influence individual susceptibility to chronic liver diseases including Metabolic-Associated Steatotic Liver Disease (MALSD). Previous studies demonstrated the central contribution of estrogens which primarily influence liver biology through the activation of Estrogen Receptor alpha (ERα). However, how ERα signaling in hepatocyte modulates liver functions according to the nutritional status, a critical determinant of hepatic metabolism, remains to be characterized.

The present study first reveals the nycthemeral expression profile of liver ERα, which peaks during the feeding period (ZT16) in both male and female mice. ERα expression is altered by reprogramming the hepatic circadian clock in response to inverted food intake, highlighting the influence of feeding on liver ERα expression patterns. As ERα is mainly expressed in hepatocytes both in human and mouse livers, the functional role of hepatocyte ERα during fasting or feeding state was then delineated, using mice harboring ERα hepatocyte-specific deletion (ERα^hep−/−^) compared with their wild-type littermates (ERα^hep+/+^). Transcriptomic analyses reveal significant sex differences in the adaptation of liver functions to this contrasted nutritional status, as well as the sex-specific regulatory effects of hepatocyte ERα. In such physiological settings, hepatocyte ERα deletion does not influence liver transcriptomic profiles in males but significantly alters gene expression in female livers, both fed and fasted conditions. Hepatocyte ERα more specifically controls genes associated with inflammatory responses and fatty acid metabolic pathways in females, modulating the ChREBP and PPARα pathways in feeding or fasting states, respectively.

Thus, hepatocyte ERα is integral to liver metabolic adaptations to fasting and feeding in females but not in males, thus exhibiting both sex-specific and diet-dependent actions. Further characterizing sex differences in liver metabolic flexibility, these results provide new information to develop sex-based strategies for the prevention and management of MASLD.
