## Supplemental Table 1 for "Hepatocyte ERα orchestrates sex-specific liver adaptation to fasting and feeding states"

fig3_GSEA_fasting(1)
	GOID	TERM	node	-log10p	NES
1	GO:0032543	mitochondrial translation	1	8,33146103281948	2,58602372496459
2	GO:0140236	translation at presynapse	1	5,43230469796595	2,61799326221351
3	GO:0140241	translation at synapse	1	5,40340155302008	2,54453855693721
4	GO:0140242	translation at postsynapse	1	5,40340155302008	2,54453855693721
5	GO:0015986	proton motive force-driven ATP synthesis	1	4,4776888722332	2,45819654416693
6	GO:0042776	proton motive force-driven mitochondrial ATP synthesis	1	4,4523564054342	2,4475656000418
7	GO:1903311	regulation of mRNA metabolic process	1	4,23883587701961	-1,89858900597756
8	GO:0006119	oxidative phosphorylation	1	4,11608595159429	2,15351509165947
9	GO:0002181	cytoplasmic translation	1	2,91405173317489	1,94523863758859
10	GO:1901293	nucleoside phosphate biosynthetic process	1	2,79275351731214	1,79672399139412
11	GO:0034655	nucleobase-containing compound catabolic process	1	2,79275351731214	-1,60032033266117
12	GO:0009201	ribonucleoside triphosphate biosynthetic process	1	2,76891631662243	2,0790684716304
13	GO:1900151	regulation of nuclear-transcribed mRNA catabolic process, deadenylation-dependent decay	1	2,74157160199609	-2,45865230104805
14	GO:0042773	ATP synthesis coupled electron transport	1	2,74157160199609	2,11407610385641
15	GO:0042775	mitochondrial ATP synthesis coupled electron transport	1	2,74157160199609	2,11407610385641
16	GO:0006164	purine nucleotide biosynthetic process	1	2,74157160199609	1,86974869177651
17	GO:0009060	aerobic respiration	1	2,71300048315162	1,88855349823054
18	GO:0009206	purine ribonucleoside triphosphate biosynthetic process	1	2,67943251898215	2,05473645358343
19	GO:0009142	nucleoside triphosphate biosynthetic process	1	2,57159332941898	2,01840061391291
20	GO:1900153	positive regulation of nuclear-transcribed mRNA catabolic process, deadenylation-dependent decay	1	2,52174196741464	-2,40772460877833
21	GO:0009145	purine nucleoside triphosphate biosynthetic process	1	2,50712527622147	2,01696678532936
22	GO:0009152	purine ribonucleotide biosynthetic process	1	2,48491311299021	1,91229710586173
23	GO:0046390	ribose phosphate biosynthetic process	1	2,45378382305024	1,90601832282829
24	GO:0009260	ribonucleotide biosynthetic process	1	2,35705452706967	1,87414421051701
25	GO:0000387	spliceosomal snRNP assembly	1	2,33525078396667	2,19532046352966
26	GO:0009165	nucleotide biosynthetic process	1	2,33525078396667	1,83523017965655
27	GO:1901137	carbohydrate derivative biosynthetic process	1	2,24082815357089	1,55266404168823
28	GO:0043488	regulation of mRNA stability	1	2,21308526803123	-1,83713733056201
29	GO:0060211	regulation of nuclear-transcribed mRNA poly(A) tail shortening	1	2,17407962970032	-2,30809961117949
30	GO:0060213	positive regulation of nuclear-transcribed mRNA poly(A) tail shortening	1	2,17407962970032	-2,30809961117949
31	GO:0043487	regulation of RNA stability	1	2,14159672032229	-1,77094229621076
32	GO:0050779	RNA destabilization	1	2,12758527698535	-1,92918015131122
33	GO:0090407	organophosphate biosynthetic process	1	2,02628870319418	1,52988078019703
34	GO:0006487	protein N-linked glycosylation	1	1,97870999944608	2,01615702824229
35	GO:0019646	aerobic electron transport chain	1	1,97870999944608	2,00031239106423
36	GO:0006754	ATP biosynthetic process	1	1,97870999944608	1,91891480622069
37	GO:0009124	nucleoside monophosphate biosynthetic process	1	1,97020509764964	2,01885492880072
38	GO:0072522	purine-containing compound biosynthetic process	1	1,95571984091572	1,73455906056172
39	GO:0006470	protein dephosphorylation	1	1,91784460935306	-1,87847444084312
40	GO:0061014	positive regulation of mRNA catabolic process	1	1,89847819553304	-1,87033364053652
41	GO:0061013	regulation of mRNA catabolic process	1	1,89847819553304	-1,70394376255921
42	GO:0006401	RNA catabolic process	1	1,89847819553304	-1,5882278006592
43	GO:0000956	nuclear-transcribed mRNA catabolic process	1	1,88019333562996	-1,80397298309068
44	GO:0061157	mRNA destabilization	1	1,86184250833762	-1,90345644291903
45	GO:0000289	nuclear-transcribed mRNA poly(A) tail shortening	1	1,8594757099286	-2,09503809064929
46	GO:0016311	dephosphorylation	1	1,85576885538748	-1,70893938901727
47	GO:0006390	mitochondrial transcription	1	1,82654334189757	-2,14753654391858
48	GO:1903313	positive regulation of mRNA metabolic process	1	1,81245361456164	-1,72033952147948
49	GO:0009157	deoxyribonucleoside monophosphate biosynthetic process	1	1,76192038968405	2,07659711013553
50	GO:0070131	positive regulation of mitochondrial translation	1	1,73946018231876	2,08635977675185
51	GO:0000381	regulation of alternative mRNA splicing, via spliceosome	1	1,73946018231876	-1,95623832112768
52	GO:0051865	protein autoubiquitination	1	1,726477816424	-1,86791946673235
53	GO:0006402	mRNA catabolic process	1	1,64816141416306	-1,62616342403543
54	GO:0070129	regulation of mitochondrial translation	1	1,64066351397371	1,99753490752352
55	GO:0045333	cellular respiration	1	1,61447330856426	1,61009294278084
56	GO:0000288	nuclear-transcribed mRNA catabolic process, deadenylation-dependent decay	1	1,59921109682959	-1,96525304864778
57	GO:0050684	regulation of mRNA processing	1	1,57698780610931	-1,72235380701825
58	GO:0009123	nucleoside monophosphate metabolic process	1	1,53977754591936	1,78209555585011
59	GO:0000380	alternative mRNA splicing, via spliceosome	1	1,48202810175199	-1,77871298641285
60	GO:0009062	fatty acid catabolic process	2	6,62210325393168	-2,54884934195121
61	GO:0034440	lipid oxidation	2	6,62210325393168	-2,53610175486543
62	GO:0019395	fatty acid oxidation	2	6,58521896311425	-2,52027595411705
63	GO:0006635	fatty acid beta-oxidation	2	5,40340155302008	-2,51713467139895
64	GO:0044248	cellular catabolic process	2	5,08679516034738	-1,93423960909657
65	GO:0072329	monocarboxylic acid catabolic process	2	4,99322374098741	-2,30428219055668
66	GO:0016054	organic acid catabolic process	2	4,74146652160133	-2,02704689727179
67	GO:0046395	carboxylic acid catabolic process	2	4,74146652160133	-2,02704689727179
68	GO:0030258	lipid modification	2	4,23883587701961	-2,05670633744538
69	GO:0009896	positive regulation of catabolic process	2	2,74157160199609	-1,57690923424683
70	GO:0044282	small molecule catabolic process	2	2,21308526803123	-1,62318118642174
71	GO:0010506	regulation of autophagy	2	1,89847819553304	-1,56020186804701
72	GO:0046320	regulation of fatty acid oxidation	2	1,85576885538748	-2,02919055336602
73	GO:0019217	regulation of fatty acid metabolic process	2	1,85576885538748	-1,81518217847428
74	GO:0006914	autophagy	2	1,85576885538748	-1,4459591803298
75	GO:0061919	process utilizing autophagic mechanism	2	1,85576885538748	-1,4459591803298
76	GO:0033539	fatty acid beta-oxidation using acyl-CoA dehydrogenase	2	1,52018102441115	-2,12716603528021
77	GO:0010565	regulation of ketone metabolic process	2	1,48016479502238	-1,59370587624338
78	GO:0010508	positive regulation of autophagy	2	1,37737293292314	-1,59289340028689
79	GO:0033108	mitochondrial respiratory chain complex assembly	3	6,18167138047931	2,48453760241384
80	GO:0010257	NADH dehydrogenase complex assembly	3	4,84874005278469	2,4868132938688
81	GO:0032981	mitochondrial respiratory chain complex I assembly	3	4,84874005278469	2,4868132938688
82	GO:0007005	mitochondrion organization	3	1,5794804340598	1,5119721320034
83	GO:0007033	vacuole organization	3	1,45653404894035	-1,53891045547397
84	GO:0044782	cilium organization	3	1,3222468007307	1,5072941259983
85	GO:0016042	lipid catabolic process	4	4,22650189717887	-1,89461282057619
86	GO:0016052	carbohydrate catabolic process	4	1,53189061556808	-1,57727286971299
87	GO:0140053	mitochondrial gene expression	5	4,10426942855075	2,06126605365358
88	GO:0006399	tRNA metabolic process	6	3,60367795024376	2,04524700190428
89	GO:0008033	tRNA processing	6	1,89847819553304	1,77278740175612
90	GO:0007041	lysosomal transport	7	3,24615010464483	-2,03582500404797
91	GO:0007034	vacuolar transport	7	1,95620871591639	-1,7173267393285
92	GO:0006898	receptor-mediated endocytosis	7	1,64816141416306	-1,57370394476843
93	GO:0042594	response to starvation	8	2,87914651571078	-1,8454578871458
94	GO:0009267	cellular response to starvation	8	2,66570227474013	-1,80270014953672
95	GO:0031667	response to nutrient levels	8	2,50712527622147	-1,55391336267769
96	GO:0031669	cellular response to nutrient levels	8	1,72030759776217	-1,58484225356653
97	GO:0019731	antibacterial humoral response	9	2,74157160199609	-2,24501488459252
98	GO:0042742	defense response to bacterium	9	1,93459469647585	-1,62552516364344
99	GO:0070555	response to interleukin-1	10	2,72024461485898	-2,06749742085247
100	GO:0071347	cellular response to interleukin-1	10	2,35705452706967	-2,05832287500051
101	GO:0071396	cellular response to lipid	10	2,3495378359037	-1,47423832736824
102	GO:0048545	response to steroid hormone	10	1,64098956947747	-1,54061586825381
103	GO:0071383	cellular response to steroid hormone stimulus	10	1,60423732255192	-1,60451904138489
104	GO:0071385	cellular response to glucocorticoid stimulus	10	1,57698780610931	-1,89995227279273
105	GO:0051384	response to glucocorticoid	10	1,57635493958191	-1,69106172361664
106	GO:1903532	positive regulation of secretion by cell	11	2,54418077372944	-1,65312565231893
107	GO:0051047	positive regulation of secretion	11	2,24082815357089	-1,64976112744565
108	GO:0017157	regulation of exocytosis	11	1,38848744866569	-1,53028469595046
109	GO:0046887	positive regulation of hormone secretion	11	1,37737293292314	-1,59117884572753
110	GO:1902475	L-alpha-amino acid transmembrane transport	12	2,52908430345845	-2,1386255750446
111	GO:0015807	L-amino acid transport	12	2,52660808325024	-2,0425977248643
112	GO:1905039	carboxylic acid transmembrane transport	12	2,39207431804727	-1,8798919119642
113	GO:0003333	amino acid transmembrane transport	12	2,17407962970032	-1,96484148183132
114	GO:0010876	lipid localization	12	2,1066669606629	-1,49631147397809
115	GO:1903825	organic acid transmembrane transport	12	1,89847819553304	-1,80142304144592
116	GO:0046942	carboxylic acid transport	12	1,89847819553304	-1,57438834794595
117	GO:0006865	amino acid transport	12	1,8746071647176	-1,69565625184791
118	GO:0015849	organic acid transport	12	1,76192038968405	-1,54300348501354
119	GO:0006869	lipid transport	12	1,64816141416306	-1,48037670244027
120	GO:0015711	organic anion transport	12	1,55939699627362	-1,44974617047032
121	GO:0015697	quaternary ammonium group transport	12	1,47956599575293	-2,094251067258
122	GO:0009437	carnitine metabolic process	13	2,40312967240626	-2,41631850044628
123	GO:0006577	amino-acid betaine metabolic process	13	1,81771028758334	-2,14933213101509
124	GO:0010498	proteasomal protein catabolic process	14	2,3495378359037	-1,47467169058407
125	GO:0010614	negative regulation of cardiac muscle hypertrophy	15	2,31903183254239	-2,28845263005177
126	GO:0010611	regulation of cardiac muscle hypertrophy	15	1,97870999944608	-1,87321223064089
127	GO:0014741	negative regulation of muscle hypertrophy	15	1,89847819553304	-2,18239162871254
128	GO:0043502	regulation of muscle adaptation	15	1,88581860503287	-1,80963658854638
129	GO:0014743	regulation of muscle hypertrophy	15	1,64066351397371	-1,82598119682289
130	GO:0003300	cardiac muscle hypertrophy	15	1,60821721025964	-1,78360778819317
131	GO:0014897	striated muscle hypertrophy	15	1,56893167517608	-1,70194302578372
132	GO:0014896	muscle hypertrophy	15	1,56811602882041	-1,67629016000928
133	GO:0007224	smoothened signaling pathway	16	1,97870999944608	1,77376603439065
134	GO:0045880	positive regulation of smoothened signaling pathway	16	1,89847819553304	2,0779386515738
135	GO:0141188	nucleic acid catabolic process	17	1,95620871591639	-1,56662662673074
136	GO:0007623	circadian rhythm	18	1,95571984091572	-1,66113130070437
137	GO:0042752	regulation of circadian rhythm	18	1,85576885538748	-1,81625118983998
138	GO:0045088	regulation of innate immune response	19	1,95259417841961	-1,47518548532649
139	GO:0043124	negative regulation of canonical NF-kappaB signal transduction	20	1,85718727863149	-1,95179923692208
140	GO:0002253	activation of immune response	21	1,77925097977817	-1,43141477770167
141	GO:0071243	cellular response to arsenic-containing substance	22	1,75157387515639	-2,13690638765417
142	GO:0006959	humoral immune response	23	1,74920582469444	-1,61177929951471
143	GO:0002460	adaptive immune response based on somatic recombination of immune receptors built from immunoglobulin superfamily domains	23	1,53189061556808	-1,51893478682955
144	GO:0002250	adaptive immune response	23	1,49677900604605	-1,45715714108163
145	GO:0002456	T cell mediated immunity	23	1,40629964684371	-1,63376982993325
146	GO:0031953	negative regulation of protein autophosphorylation	24	1,7115298274908	-2,18144473603591
147	GO:0002292	T cell differentiation involved in immune response	25	1,7115298274908	-1,85737305922547
148	GO:0046632	alpha-beta T cell differentiation	25	1,55939699627362	-1,68198002945217
149	GO:0002293	alpha-beta T cell differentiation involved in immune response	25	1,50243558188142	-1,79088715142268
150	GO:0002294	CD4-positive, alpha-beta T cell differentiation involved in immune response	25	1,50243558188142	-1,79088715142268
151	GO:0042093	T-helper cell differentiation	25	1,50243558188142	-1,79088715142268
152	GO:0002286	T cell activation involved in immune response	25	1,50243558188142	-1,69870429744716
153	GO:0002287	alpha-beta T cell activation involved in immune response	25	1,4187647150192	-1,76059715692151
154	GO:0043367	CD4-positive, alpha-beta T cell differentiation	25	1,36012529150972	-1,72091530431522
155	GO:0035710	CD4-positive, alpha-beta T cell activation	25	1,33021896994668	-1,59826212375293
156	GO:0071280	cellular response to copper ion	26	1,70650724615655	-2,11369178228612
157	GO:0000302	response to reactive oxygen species	27	1,64816141416306	-1,59794923811179
158	GO:0002526	acute inflammatory response	28	1,64066351397371	-1,73015993201929
159	GO:0034114	regulation of heterotypic cell-cell adhesion	29	1,6345035598104	-2,06140445574711
160	GO:0022613	ribonucleoprotein complex biogenesis	30	1,61447330856426	1,48718138590716
161	GO:0042254	ribosome biogenesis	30	1,44385452384914	1,4813215413491
162	GO:0002831	regulation of response to biotic stimulus	31	1,58594888506726	-1,42997085546115
163	GO:0006261	DNA-templated DNA replication	32	1,5794804340598	1,72875235112435
164	GO:0006271	DNA strand elongation involved in DNA replication	32	1,42010535204251	1,97763292449122
165	GO:0006281	DNA repair	32	1,3740816127993	1,42701626279181
166	GO:0032259	methylation	33	1,5794804340598	1,64299144118978
167	GO:0070085	glycosylation	33	1,4316691754171	1,56712433091108
168	GO:0007035	vacuolar acidification	34	1,57698780610931	-2,04758436908062
169	GO:0007042	lysosomal lumen acidification	34	1,43107617890949	-2,04854573775747
170	GO:0021532	neural tube patterning	35	1,55939699627362	1,96635194239713
171	GO:0007389	pattern specification process	35	1,32375963268359	1,45849054650671
172	GO:0043393	regulation of protein binding	36	1,55939699627362	1,63426012400157
173	GO:0043038	amino acid activation	37	1,52181156438459	1,95925269814149
174	GO:0007283	spermatogenesis	38	1,51371668317126	-1,37982441847595
175	GO:0006614	SRP-dependent cotranslational protein targeting to membrane	39	1,49709688566356	1,94714759402413
176	GO:0042073	intraciliary transport	40	1,44897676003302	1,87071385843092
177	GO:0032720	negative regulation of tumor necrosis factor production	41	1,43107617890949	-1,80442746628785
178	GO:1903556	negative regulation of tumor necrosis factor superfamily cytokine production	41	1,38374315300745	-1,80972404854132
179	GO:0072662	protein localization to peroxisome	42	1,4187647150192	-1,99878298421218
180	GO:0072663	establishment of protein localization to peroxisome	42	1,4187647150192	-1,99878298421218
181	GO:0010743	regulation of macrophage derived foam cell differentiation	43	1,40303532472163	-2,05214582939297
182	GO:0060193	positive regulation of lipase activity	44	1,32375963268359	-2,04001488299967
183	GO:0001701	in utero embryonic development	45	1,32163213909674	-1,36183976576068
