## Supplemental Table 5 for "Hepatocyte ERα orchestrates sex-specific liver adaptation to fasting and feeding states"

List of DEG Ad pval: 0.05; FC sup or equal 2
F_ERaLWT_Fasted.F_ERaLWT_Fed	F_ERaLKO_Fed.F_ERaLWT_Fed	F_ERaLKO_Fasted.F_ERaLWT_Fasted	F_ERaLKO_Fed.F_ERaLWT_Fed and F_ERaLKO_Fasted.F_ERaLWT_Fasted
Serpine2	NAP092820-001	Serpine2	NAP092820-001
Gm13889	Saa2	Fcgr2b	Saa2
Fcgr2b	Gm32894	Tpm2	Gm32894
Tuba1a	Elovl6	Sparcl1	Elovl6
Map3k6	Fgl1	NAP092820-001	Fgl1
LOC105244251	Ttc39a	Kcnh4	Ttc39a
Maff	Lcn2	9130221J18Rik	Lcn2
Mbd5	Cyp4a14	Prickle1	Cyp4a14
Zfp750	Crybb3	Mirg	Crybb3
Wdr92	S100a9	Cyp21a1	S100a9
Atp1b1	Serpinb1a	Apon	Serpinb1a
NAP092820-001	H19	Il18bp	H19
Msmo1	Cep55	Serpina10	Cep55
Reck	Saa1	Ptgds	Saa1
Slc36a1	Dnajc12	Fam222a	Dnajc12
Arl4a	Fam198a	AK167004	Fam198a
Ppp2r2d	9530077C05Rik	Igfbp6	9530077C05Rik
Cphx1	ENSMUST00000118337	Col1a1	ENSMUST00000118337
Prickle1	Esr1	Acot4	Esr1
M17518	Esr1	NAP001637-001	Esr1
Ano10	Hao2	Ngp	Hao2
Ccnd2	Serpina3n	ENSMUST00000178160	Serpina3n
Lincpint	Mt1	Cyyr1	Mt1
Fkbp5	Cyp4a31	Stat3	Cyp4a31
Cyp21a1	Lrg1	NAP030603-1	Lrg1
Apon	8430408G22Rik	Hc	8430408G22Rik
Acss2	Car3	Sdf2l1	Car3
Gstt1	Hamp2	Pcp4l1	Hamp2
Crat	Prtn3	Irak3	Prtn3
Fam149a	Cyb561	Cyp1a2	Cyb561
Tnfrsf11b	Ttc39a	Ang4	Ttc39a
Abcb4	Krtap11-1	Acot1	Krtap11-1
Htra1	Prg4	Saa2	Prg4
Map4	Slc13a3	Snx10	Slc13a3
Fam222a	Cxcl1	Retnlg	Cxcl1
Serpinh1	Cyp4a10	Gm32894	Cyp4a10
Prss23	S100a8	XIST	S100a8
Col1a1	Slc41a2	AK051522	Slc41a2
Cyp7a1	Chrna4	Gnat1	Chrna4
NAP002856-002	B3galt1	Fgl1	B3galt1
AK167004	Slc13a5	Slc16a11	Slc13a5
Ghr	C8a	Ttc39a	C8a
Igfbp6	C9	BB123696	C9
Mmp8	Pnpla5	Lcn2	Pnpla5
Svil	Bmper	Olfr1260	Bmper
Col1a1	Mt2	Lrp8os1	Mt2
Tns3	Orm3	Plxnc1	Orm3
Rad51	1810053B23Rik	LOC102631757	1810053B23Rik
Pex1	Mmd2	Derl3	Mmd2
Slc25a25	Sult1c2	ENSMUST00000103418	Sult1c2
Car8	Atp11a	Gck	Atp11a
NAP001637-001	Lcn2	Zfp385c	Lcn2
Pcsk4	Orm3	Spry1	Orm3
Fam47e	Chil1	Serpina10	Chil1
Tk1	Gm6135	Kcnt2	Gm6135
Slc4a4	Dio3os	2200002D01Rik	Dio3os
Slc22a28	Slc2a4	Asns	Slc2a4
Timm9	Rgs3	Vnn1	Rgs3
Ngp	Atp2b2	Snca	Atp2b2
Hspb1	Esr1	Pltp	Esr1
Tk1	Apcs	Ehhadh	Apcs
Stat3	Slc3a1	Crybb3	Slc3a1
Klf9	Isyna1	Me1	Isyna1
Acacb	Cyp4a10	ENSMUST00000162314	Cyp4a10
Hist2h3c2	Atp11a	Gm26871	Atp11a
Samd1	Gm31872	Tifa	Gm31872
Tmem14a	Aqp8	S100a9	Aqp8
TC1670009	Gngt1	Hsd3b5	Gngt1
Hes6	Pip5k1a	Il18bp	Pip5k1a
chr3:21973306-21974266_R	Orm2	Slc51b	Orm2
Cntrl	Gm11128	Ntf3	Gm11128
Tdo2	Slc13a2	Syne4	Slc13a2
AV000840	Mt1	Cyp2c68	Mt1
Acss2	Sucnr1	Elk3	Sucnr1
Tmem120a	1700025B11Rik	Car3	1700025B11Rik
Gypc	Tmprss2	Car3	Tmprss2
Sdf2l1	C8a	Erp27	C8a
Pold2		Gm3455	Serpine2
Nfe2		Steap4	Fcgr2b
Pdxp		Serpinb1a	Tpm2
Zfp932		Smad9	Sparcl1
Nav2		H19	NAP092820-001
Gpcpd1		Rec114	Kcnh4
4833419F23Rik		Treh	9130221J18Rik
ENSMUST00000178282		Cep55	Prickle1
NAP062699-1		Gm16348	Mirg
Slc25a25		A_55_P2178798	Cyp21a1
Rabgef1		Saa1	Apon
2010003K11Rik		Dnajc12	Il18bp
Rab3a		BC048546	Serpina10
Tmed5		Junb	Ptgds
Il1rn		Snx10	Fam222a
Cstf3		BC029214	AK167004
Sult3a1		Fga	Igfbp6
Pcp4l1		Qsox1	Col1a1
Rfc4		Tuba1a	Acot4
Irak3		Chst7	NAP001637-001
Cyp1a2		9530077C05Rik	Ngp
Cd14		Cyp3a13	ENSMUST00000178160
Mras		ENSMUST00000118337	Cyyr1
Acot1		Adora1	Stat3
Saa2		Hspa1b	NAP030603-1
Adcy1		Hcar2	Hc
Tuba1c		D030018L15Rik	Sdf2l1
Snx10		Slc10a2	Pcp4l1
Srrm4		Esr1	Irak3
Retnlg		ENSMUST00000087714	Cyp1a2
Gm32894		Esr1	Ang4
Elovl6		Cd55	Acot1
Lgals6		Hao2	Saa2
Fam134b		Aldh3a2	Snx10
Gm42035		Fmo3	Retnlg
Trib1		Gadd45b	Gm32894
Elovl3		Rpap3	XIST
Etfdh		Tek	AK051522
Exo5		Oas1b	Gnat1
BC029214		Fga	Fgl1
Inhbb		Nrg4	Slc16a11
Insig2		Serpina3n	Ttc39a
Gnat1		Gprc5a	BB123696
Fgl1		Gm23952	Lcn2
Gbp11		chr2:67836003-67836461_F	Olfr1260
Tjp3		AU040972	Lrp8os1
Slc16a11		Rasgrp3	Plxnc1
Zmynd12		chr5:112297381-112328281_F	LOC102631757
Slc25a22		Ltbp4	Derl3
TC1653260		Socs2	ENSMUST00000103418
Tgoln1		Hpx	Gck
Pdk1		Slc37a1	Zfp385c
Nnmt		Ctse	Spry1
BB123696		C4b	Serpina10
Dlg2		Olfr1218	Kcnt2
Lcn2		Ltf	2200002D01Rik
Pim3		Cbfa2t3	Asns
Cobll1		Nnmt	Vnn1
Plin4		Adam11	Snca
Flcn		B3galt1	Pltp
Got1		St8sia3	Ehhadh
Olfr1260		Myct1	Crybb3
Smim3		Egfr	Me1
Lhfpl2		Safb2	ENSMUST00000162314
Fam110a		Smpd3	Gm26871
Nav2		Socs3	Tifa
Zfp710		Egfr	S100a9
Gsta4		Acpp	Hsd3b5
Ube4b		Marveld3	Il18bp
Il1r2		Mpo	Slc51b
Syt12		Lrg1	Ntf3
chr19:5771425-5848475_F		Tifa	Syne4
9030617O03Rik		Car3	Cyp2c68
Gpcpd1		Hamp2	Elk3
ENSMUST00000119163		Acot3	Car3
chr6:31007184-31007725_R		Wnt5b	Car3
Slc25a32		Spc25	Erp27
Nlrp12		Stat3	Gm3455
AK036131		Prtn3	Steap4
Pter		Gm7694	Serpinb1a
ENSMUST00000103418		C4bp-ps1	Smad9
Gck		Ltbp4	H19
Cdpf1		Cyb561	Rec114
Baiap2l1		Ttc39a	Treh
Tmpo		E2f8	Cep55
Eci3		ENSMUST00000195192	Gm16348
Sgsm1		Krtap11-1	A_55_P2178798
Fancb		Smpd3	Saa1
Zfp385c		Ppbp	Dnajc12
Sult3a1		Prg4	BC048546
1700017B05Rik		Slc13a3	Junb
Kalrn		Add3	Snx10
9530083O12Rik		Cyp2c40	BC029214
2310039F13Rik		Cxcl1	Fga
Chic2		Enho	Qsox1
St3gal4		Ogn	Tuba1a
Neat1		Ces1d	Chst7
Coq10b		S100a8	9530077C05Rik
Col1a1		Cpne8	Cyp3a13
Coq10b		Scara5	ENSMUST00000118337
Acaca		Cyth3	Adora1
Sfpq		Btg2	Hspa1b
Map3k4		Cyp2c69	Hcar2
3110045C21Rik		Slc41a2	D030018L15Rik
Lgr5		Serping1	Slc10a2
Upp2		Reln	Esr1
Kcnt2		Apol10b	ENSMUST00000087714
Gm38485		Mmgt2	Esr1
Ctsl		Dnah1	Cd55
Slc22a27		Chrna4	Hao2
Acss2		Ddit4	Aldh3a2
chr14:79249302-79290000_R		Mgst3	Fmo3
Sorbs2		Cyp2c67	Gadd45b
Cyb5b		Sult2a8	Rpap3
Pdzk1ip1		Scn5a	Tek
Slc25a47		B3galt1	Oas1b
Homer2		Col27a1	Fga
Asns		Hmox1	Nrg4
Rfc3		AK089991	Serpina3n
1810008I18Rik		Igdcc4	Gprc5a
Zbtb16		Igfbp7	Gm23952
Car5a		Slc13a5	chr2:67836003-67836461_F
Cldn1		Rasgrp2	AU040972
Baiap2l1		C8b	Rasgrp3
Frmd8		Tmem204	chr5:112297381-112328281_F
Csf2rb2		AK050026	Ltbp4
Arl4a		Ang2	Socs2
Fam209		Rcan2	Hpx
Cyp4a14		Ccdc33	Slc37a1
Ajuba		Ang	Ctse
Kank2		Spink1	C4b
4930404H24Rik		G0s2	Olfr1218
chr6:31233512-31241062_F		Enho	Ltf
Hn1l		AK086504	Cbfa2t3
A_55_P2570418		Ankrd2	Nnmt
Snca		ENSMUST00000195192	Adam11
Pltp		Aqp9	B3galt1
chr19:5834117-5835940_R		C8a	St8sia3
Hspa4l		C9	Myct1
Mthfr		Sult1e1	Egfr
Ehhadh		chr11:96111499-96126224_R	Safb2
Asf1b		Adcy1	Smpd3
Crybb3		Lrtm2	Socs3
Ddx28		Osbpl5	Egfr
Me1		Tmbim4	Acpp
Ccnd2		Mpeg1	Marveld3
Gm30173		Tff3	Mpo
Slc25a22		Jak3	Lrg1
St3gal5		Lyn	Tifa
Slc25a30		Slco1a1	Car3
ENSMUST00000138821		C8b	Hamp2
A230050P20Rik		Spon2	Acot3
Slc25a51		Adgrl4	Wnt5b
Rs5-8s1		LOC102643057	Spc25
Sirpb1a		Ces2b	Stat3
Gm38596		Wnt5b	Prtn3
1700029I15Rik		Sult2a7	Gm7694
Drc1		Bmper	C4bp-ps1
Sh3pxd2b		Dapk2	Ltbp4
Svil		Cpn2	Cyb561
NAP112112-1		Rgs16	Ttc39a
NAP114472-1		Dreh	E2f8
Mtmr11		Orm3	ENSMUST00000195192
Got1		Acot3	Krtap11-1
Plk3		Myom3	Smpd3
Msmp		Mmd2	Ppbp
Pxylp1		Krt23	Prg4
B930025P03Rik		Ramp2	Slc13a3
Slc17a4		Calcrl	Add3
C4bp-ps1		Dio3os	Cyp2c40
Hsdl2		Gm29856	Cxcl1
Rps9		Ly6d	Enho
Etnk2		Chil3	Ogn
Spns2		Fcor	Ces1d
Kiss1		Bre	S100a8
S100a9		6430573F11Rik	Cpne8
Hsd3b5		Lrrc75a	Scara5
Asph		Atp11a	Cyth3
Serpina9		Lcn2	Btg2
Cd14		NAP111439-1	Cyp2c69
Prok1		Orm3	Slc41a2
Ctgf		Orm1	Serping1
Fstl1		Miox	Reln
Chac1		Efemp1	Apol10b
Mad2l1		Shank2	Mmgt2
Ntf3		Itih4	Dnah1
Pnpla3		Akr1b8	Chrna4
Enc1		Chil1	Ddit4
9030622O22Rik		Marco	Mgst3
Ampd2		Gucy2c	Cyp2c67
Cyp2c68		Aqp1	Sult2a8
Hsd17b7		Acot5	Scn5a
Elk3		Itih3	B3galt1
chr1:64232564-64349617_R		Gm6135	Col27a1
Car3		BC030420	Hmox1
2310040G24Rik		Slc22a7	AK089991
Echdc3		Btg2	Igdcc4
Nlrp12		Dio3os	Igfbp7
Pole		Ang6	Slc13a5
Lasp1		ENSMUST00000169057	Rasgrp2
Fkbp4		Gm34047	C8b
Cytip		Fcgr2b	Tmem204
Car3		1200007C13Rik	AK050026
2810403D21Rik		Acot4	Ang2
Tfcp2l1		Gapdhs	Rcan2
Gm11437		Snx10	Ccdc33
Rassf6		Tmem176a	Ang
Sparc		Slc41a3	Spink1
ENSMUST00000167899		Hspa1a	G0s2
Erp27		Ces1f	Enho
ENSMUST00000121000		Msx1	AK086504
Onecut1		Asns	Ankrd2
Ptk6		Esr1	ENSMUST00000195192
Gm3455		Pde6h	Aqp9
Ell2		Ehd3	C8a
chr6:92040526-92041319_F		Apcs	C9
Spata24		Ms4a8a	Sult1e1
chr2:59235155-59242518_F		Sox18	chr11:96111499-96126224_R
Txnip		Slc3a1	Adcy1
Nid2		Spc25	Lrtm2
Serpinb1a		Acot2	Osbpl5
Ldha		Gldn	Tmbim4
Actg1		Isyna1	Mpeg1
Por		Saa3	Tff3
Etl4		Htra2	Jak3
Tmed3		Adgrf5	Lyn
E130102H24Rik		Slc4a1	Slco1a1
H19		Glul	C8b
Fndc5		Dyrk3	Spon2
Gp9		Atp11a	Adgrl4
Rec114		Il27	LOC102643057
Akr1c20		Rnf186	Ces2b
Treh		Acot5	Wnt5b
AK028540		Kdr	Sult2a7
Chrna2		Hebp2	Bmper
ENSMUST00000103426		Ppap2a	Dapk2
Cep55		Shisa5	Cpn2
Ldlr		Dlg4	Rgs16
Gm16348		Zbp1	Dreh
A_55_P2178798		Nnmt	Orm3
AK132033		Mme	Acot3
Gramd4		Pip5k1a	Myom3
Fosl2		Dvl3	Mmd2
Umps		Mpeg1	Krt23
Saa1		Nsg1	Ramp2
Timm9		Orm2	Calcrl
Dnajc12		2010109N18Rik	Dio3os
Pklr		Ces2c	Gm29856
Inca1		Bmp6	Ly6d
Adh1		Gm35986	Chil3
4833417J20Rik		F2r	Fcor
Tmem150a		Rasgrp2	Bre
Traf5		Ly6e	6430573F11Rik
Bhlhb9		Camp	Lrrc75a
BC029214		Mt1	Atp11a
BC048546		Sucnr1	Lcn2
Junb		Oit3	NAP111439-1
Snx10		Ifitm6	Orm3
BC029214		Slco1a1	Orm1
Akr1c20		Fam81a	Miox
Sdsl		Tspan18	Efemp1
Colec10		Abca8a	Shank2
Fitm2		1700025B11Rik	Itih4
Dusp8		Id1	Akr1b8
Fam198a		Mib2	Chil1
Iba57		AK044091	Marco
Hcn3		Pdk4	Gucy2c
Odf2		Ang3	Aqp1
Slc25a25		F830014O18Rik	Acot5
Qsox1		P2ry1	Itih3
Tuba1a		Fam25c	Gm6135
Ppargc1a		Saa4	BC030420
Tnfsf10		Ppap2a	Slc22a7
Slc25a20		Tmprss2	Btg2
Slc30a10		Msln	Dio3os
9530077C05Rik		ENSMUST00000163110	Ang6
Cyp3a13		C8a	ENSMUST00000169057
Gm826		Mme	Gm34047
Ikbkg		Egfr	Fcgr2b
Rnf170			1200007C13Rik
ENSMUST00000118337			Acot4
Adora1			Gapdhs
Agpat6			Snx10
Hdhd3			Tmem176a
Hcar2			Slc41a3
Adck3			Hspa1a
Fkbp4			Ces1f
LOC102633456			Msx1
Gm26995			Asns
Rnu2-10			Esr1
Col5a1			Pde6h
chr16:90103524-90104408_R			Ehd3
Ppm1k			Apcs
Rasl11b			Ms4a8a
Slc10a2			Sox18
AK079580			Slc3a1
Lncbate1			Spc25
Fgf21			Acot2
3110043O21Rik			Gldn
Sept9			Isyna1
Fam149a			Saa3
NAP111417-1			Htra2
ENSMUST00000103410			Adgrf5
Zpr1			Slc4a1
Gm38416			Glul
1700048O20Rik			Dyrk3
Abca2			Atp11a
Mtnr1a			Il27
Ell2			Rnf186
Ctcflos			Acot5
BC021767			Kdr
Scd3			Hebp2
Slc6a6			Ppap2a
Rpa3			Shisa5
Hao2			Dlg4
Pgd			Zbp1
Pter			Nnmt
Nr1d2			Mme
Idi1			Pip5k1a
Socs2			Dvl3
Tuba1c			Mpeg1
Dock6			Nsg1
Sox7			Orm2
Lgals4			2010109N18Rik
Cfap69			Ces2c
Scyl2			Bmp6
Hmgcr			Gm35986
Mettl20			F2r
Arhgef26			Rasgrp2
Pik3r3			Ly6e
Agpat9			Camp
AU015680			Mt1
chr4:116791819-116798263_R			Sucnr1
4931408D14Rik			Oit3
AK148491			Ifitm6
Eci2			Slco1a1
Coq10b			Fam81a
Ints2			Tspan18
chr7:111526943-111545093_F			Abca8a
Dnase1l3			1700025B11Rik
Tmem87b			Id1
1810055G02Rik			Mib2
Vpreb3			AK044091
Rpa1			Pdk4
Col6a3			Ang3
Pros1			F830014O18Rik
Grn			P2ry1
Acad11			Fam25c
Etfdh			Saa4
Tdrkh			Ppap2a
Fmo3			Tmprss2
Rbl1			Msln
Litaf			ENSMUST00000163110
chr1:134867906-134885481_R			C8a
Abcb10			Mme
Gadd45a			Egfr
Gadd45b
Col3a1
Cldn5
Rpap3
BC049762
Id3
Tek
Tuba4a
Pter
Lzts2
Trim7
Il1r1
chr4:82156098-82196298_R
Oas1b
Gm35287
Hspa4l
BB713741
Fga
Il1rn
Palld
Dbp
Hic1
1110038B12Rik
Gdf15
Tmprss2
Heyl
Polr2i
Aars
Adprh
Tuba1c
Depdc7
Il15
Acad11
Pstpip2
Nrg4
Rmrp
Fnip1
chr9:56910620-56919667_F
Zfp536
Nrg4
Dbp
Zfp862-ps
Gimap8
Socs2
Serpina3n
Fam134b
Slc8b1
Dnmt3b
Gprc5a
Tppp
Gm2085
Ccl6
Angptl4
Slc6a6
Gbp6
Gm23952
Hist1h4m
Psg16
Nphp3
Gatsl2
Uhrf1
Polr3k
Trim68
ENSMUST00000124404
4833420G17Rik
Thrsp
Rgs1
Klf6
A530001N23Rik
Ppp1r16b
Pcsk4
Dtymk
AU040972
Timd2
Elmod3
Coq10b
Tmem56
Mcm3
Rasgrp3
Acot11
chr5:112297381-112328281_F
AK157552
Ucp2
Ddhd2
Slc22a30
Lurap1l
Cblb
Rdh11
Mlxipl
Nrg4
Ltbp4
Socs2
Ldlr
Scn4b
Kcnq1ot1
Hpx
A630031M23Rik
Gm826
Cpt1a
Mt1
Slc37a1
C4b
D930048N14Rik
S100g
Insig2
Agpat6
Lect1
Zkscan17
Adra2a
Tle2
Creb3l3
Olfr1218
Plin2
Bmp5
Ltf
BB237529
Casp3
ENSMUST00000184915
Igtp
Ccdc69
Srd5a1
Nnmt
Snhg1
Adam11
Eci2
Rgs3
St8sia3
Hsd17b7
Rtfdc1
Bmf
Safb2
Slc39a13
A430046D13Rik
Smpd3
Myom1
Rpph1
Hist2h2be
Cdkn1a
Socs3
Ntf5
Zfp454
Camk1d
Tiam2
Cyp4a31
Esr1
Ngfr
Pros1
Cpt1b
Serpina7
2310001K24Rik
Rasd1
Acox1
AK195524
Manf
Serpine1
Nfkbiz
Marveld3
Nr1d2
Tmed5
Slc38a2
Sept4
Slc25a25
Mpo
Tgm1
Lrg1
Tor3a
Tsc22d1
Klf9
Car3
Adamts7
Slc22a21
Hamp2
5730414N17Rik
E030018B13Rik
Bhlha15
3110001I22Rik
Kntc1
NAP111351-1
Mafb
LOC101056219
C5ar2
Ctcflos
Cyp2c70
Gatm
Rhobtb3
Bfar
Acss2
Gfra1
Tor3a
Slc35d2
Acaca
Prtn3
Uap1l1
C4bp-ps1
Insig2
Hpgd
AK083287
Fgfr1
Ltbp4
Cyp4a31
AK035396
Slc22a5
Lpin2
Cyb561
Ttc39a
Gdf9
Sh2d4a
Nceh1
1110034G24Rik
Hes6
A_55_P2725951
Bhmt
chr1:59449275-59474025_F
Polr2i
ENSMUST00000195192
Dnah6
Pnpla5
Ip6k2
Krtap11-1
Smpd3
BY726210
Srgap3
Ppbp
Rab30
Prg4
3110043O21Rik
5730409E04Rik
Ppil1
LOC102641377
Slc13a3
Ccr8
5730405O15Rik
Bcl2l14
Gdf10
Cyp2c40
Tcp11l2
Fam47e
1700029I15Rik
Pold1
Hsd3b3
Cxcl1
Pkmyt1
Mtl5
Tnfaip2
Camk1d
Slc25a33
Ogn
Ttll8
Acsl1
Ly6c1
Brap
Lincpint
Cyp4a10
S100a8
Irf6
Agpat6
Paox
Srebf1
Inhbe
Cyp2c29
AK050491
Klhl24
Slc7a2
Lefty1
Synpo
Mvd
Etl4
Cyb5b
Cobll1
AI195470
Stat3
Cpne8
Scara5
Enpp3
Cyth3
Rab23
Fbf1
Pycr2
Ffar4
Btg2
Ddit4l
1700039E15Rik
Stard4
Cyp2c69
Rtbdn
Pxdc1
Slc41a2
Efemp1
Mir99ahg
Rad51b
Retsat
Lpin1
Ihh
Cyp1a1
Mfhas1
Tjp3
Serping1
Gm42102
Tlr5
Etl4
Fkbp4
Cebpd
Arhgef3
C2cd4d
Trim21
Reln
Plin2
Dusp1
Mcm3
Oscar
Slc25a34
BC058985
Fam89a
Cyp4f14
Slc22a28
Dnah1
Slc25a51
Cela1
Pofut2
Lmnb1
Chrna4
4732419C18Rik
Afm
Klf10
Avpr1a
Neurl1b
Ddit4
Svil
Dnmbp
Mgst3
Nr4a1
Abcb4
Tbc1d2
Erc2
Cyp2c67
Tuba1b
Lss
Eda
9030619P08Rik
Slc9a3r2
Sult2a8
Scn5a
Dnase1
Ifi47
TC1651530
Unc79
Clstn3
Osmr
Creld2
Gm10804
Dclk3
Tcf19
CJ206177
Col27a1
Fignl1
Rassf7
AK170517
Ly6c2
Hip1r
Tnfrsf12a
Hp
Inca1
chr1:71984564-71985074_R
Pygl
Hmox1
Acaca
1810008I18Rik
Hadhb
AK089991
Ren1
Arrdc3
Igdcc4
Igfbp7
Rfxank
Sema5b
Lpin2
Gm4055
Slc13a5
Gm4208
Ppm1k
Cxcl12
Rasgrp2
Plce1
chr14:79248990-79315446_F
Tkt
Chic2
chr6:31078802-31079644_R
Zfp324
Nme6
AA414992
Gucy1b3
Gng11
Crot
Pla2g7
Gm11128
Gfra1
Slc25a30
Ang2
Hist2h3c2
Myl7
Ren2
Itprip
Ackr3
Ccdc33
Ang
Spink1
Trim14
Asic5
Ppp2r2d
Sc5d
Gm28856
Gde1
Cys1
Slc22a30
Dusp8
Pde9a
Vmn1r177
Vcam1
Dnajb11
Manf
AI463170
Mefv
Grn
Rasgef1b
Optn
Med12l
AK086504
Klf11
Il15
chr5:136150450-136160852_F
Gm4952
Ankrd2
Serpina9
Tmc7
Raet1a
Mid1ip1
ENSMUST00000195192
Aqp9
Dnase2b
C8a
C9
A_55_P2539048
Ptp4a1
Tnfrsf19
Tle3
Sult1e1
Nrn1
AK037423
Zfp940
Lamb3
Cebpb
Slc25a22
Cgref1
Fancg
chr11:96111499-96126224_R
3110052M02Rik
Gm4285
Nav2
Adcy1
Lrtm2
Osbpl5
Umps
Epb4.1
Pnpla2
Xpa
Tdrkh
Kank2
ENSMUST00000103426
Arid5a
Tmbim4
Tff3
chr5:125861675-125880125_R
Siva1
chr15:74474704-74474770_F
D030063E12
Hsdl2
Kcnk10
Jak3
Pnpla5
Loxl4
Sept4
Ptprm
Rtkn
Lrat
Aass
Mycn
AK033778
Igfbp5
Kctd15
Lyn
Nav2
Gm16551
Ugt2b1
Slco1a1
Tsc22d1
AK078917
Tpst1
Rgs3
Fgfr3
Hsd3b1
CJ042244
Slc23a3
Got1
Tacc2
Mcm6
ENSMUST00000119515
Hmgcr
Gm11837
Fabp5
LOC102643057
ENSMUST00000119085
Ces2b
Lum
B930025P03Rik
Fos
Olfml1
Akr1c6
Csf1
Gm9921
Fasn
Rnf145
Sult2a7
Inhba
Nln
Mcm3
Vmn1r65
A930004D18Rik
Ppargc1a
Akap17b
Bmper
Mt2
Gm6484
Fen1
Slc17a3
AA986860
Fam174b
Ar
Snhg3
Serpina12
Tgoln2
Tacc2
Pptc7
Rbpms
Abhd8
0610031O16Rik
5330406M23Rik
Ppard
Spdef
Dapk2
Nr1d2
Mat1a
Dlg4
Lgals4
Zdhhc25
Rspo1
Inmt
Sparc
Ar
Gna15
Nrn1
Adra1b
Orm3
Akr1c14
4833411C07Rik
Cdk2ap2
Parp3
Gal3st1
Myom3
Mmd2
Ikbke
Ndn
Lpin2
chr4:116790373-116797823_R
Unc79
Klf12
Dgkh
Sult1c2
Calcrl
Cidec
Acaca
Dio3os
B430203I24Rik
3010026O09Rik
9030622O22Rik
Sult2a3
Fdps
Thrsp
BX527097
Itga6
Pla2g7
Rassf2
Ciart
Ly6d
Sun2
Chil3
Cyp7a1
Sec23b
Dexi
Lifr
Bre
Sc5d
Rsad1
Foxa2
1500012F01Rik
Slc22a30
chr11:35805295-35817263_F
Msl3l2
Keg1
Smc2
AF039839
3930401B19Rik
Tuba4a
Shh
Atp11a
Aacs
4930458D05Rik
AK038159
Lcn2
Sorbs3
NAP111439-1
chr12:52944867-52971992_R
Wt1
Klhl24
Orm3
Bud13
G6pc
Rasd1
Orm1
Snhg14
Slc25a35
Miox
Itgae
Efemp1
NAP095734-001
Slc35b1
Cyb5r3
Fh1
Shank2
Rassf1
Fibin
Ethe1
Sdsl
Tnfaip2
Snhg12
Itih4
Ppp1r3c
Gpcpd1
Chil1
Marco
Acot11
AK079595
Tk1
Acaca
Tbc1d8
Rufy4
Ctsl
Pdp2
Mettl20
Acot5
Itih3
Jun
Cgn
Gm6135
BC030420
Nkd2
Pgpep1
Leap2
Sstr5
Nme6
Zwilch
Slc38a4
Fam172a
Cd274
Btg2
Dio3os
Slc22a27
Flcn
Cerkl
Fmo3
ENSMUST00000169057
Gm34047
Itgb3
C130078N14
Gm2814
Fcgr2b
Gm9975
1200007C13Rik
Slc2a4
Hist2h2be
Rnf24
Sgol2a
C330021F23Rik
Rnf181
Tmie
Susd4
Slc26a6
Gbp8
Snx10
Pmvk
LOC102642957
Adck3
Sec61b
Slc41a3
5033421B08Rik
Adh1
Rtn4rl1
Fut8
Rgs3
Hspa1a
Arhgap20os
Txnip
TC1574886
Cyp4a10
Me1
Asns
Slc17a9
G6pdx
Atp2b2
Tuba1b
Col27a1
Gm33543
Eef2k
Oasl1
Esr1
Pde6h
ENSMUST00000168646
Gpsm2
Notumos
Apcs
Svil
Zfp612
1810059H22Rik
Sftpa1
Prim1
Gm33447
C530042K13Rik
Ms4a8a
Sox18
Siva1
Slc3a1
Hist1h1e
Lpin2
Acot2
Gldn
Cyp3a44
Rabgef1
Pdzk1ip1
Srms
E130101M22
Slc8b1
Mapk15
Cpeb2
Slc22a5
Mcm5
Cabyr
Pcsk9
Tmem56
Isyna1
NAP096054-001
ENSMUST00000177157
Nme6
Rxrg
Abcb4
Rab3il1
Saa3
Nek7
AK042514
Htra2
Nrep
Vaultrc5
Pms1
AV112998
Slc4a1
Cyp4a10
Hyi
Tmem82
Atp11a
Il27
Gale
chr15:58985008-58985429_F
Rnf43
Rnf186
Zbtb5
Pcdh18
A_55_P2071028
Ptpn9
Gm16793
Mfsd7c
Polr3g
Lpin1
Gm31872
Dlgap1
1700017B05Rik
Kiss1
Gmppb
Igfbp1
Aqp8
Acot5
5031439G07Rik
Kdr
Hebp2
chr15:100908725-100908912_F
Tmtc2
Mthfd1l
BG080041
Epb4.1
Gas1
Cln8
Sqle
2010204K13Rik
Cyp26a1
Acsm3
chr4:86267450-86277650_F
Vcam1
Zbed5
Nt5e
Ccnd1
Dlg4
Plin5
Hn1l
Zfp493
Atp2b2
Gata6
ENSMUST00000071522
Nnmt
Mir99ahg
chr11:18367482-18393258_R
Slc22a13b-ps
Arhgap24
Cobll1
LOC102635844
Pkhd1
Mme
Gngt1
Ube2v2
Pip5k1a
chr18:35967933-35986564_F
Rbm43
Lipg
Dvl3
Acly
AF061179
Mbd1
Mpeg1
Aard
AK144717
Ap4m1
Plxna2
Ralgps1
Tcf21
Orm2
Gm41830
Gm11967
Gm21286
Etnk2
Tdpoz2
Mme
Lepr
Pla2g12a
Lmnb2
4930458D05Rik
Gde1
4430402I18Rik
Gm11128
Papss1
2010109N18Rik
Fam107a
A1bg
Arhgef26
Egr1
Slc10a6
Ces2c
Gadd45g
Abca8a
Ppp1r3g
Tmed5
Pnpla3
Slc25a35
FJ654103
Gm35986
Ckap2
Lepr
Rasgrp2
Acly
ENSMUST00000098589
Gale
Bbc3
Akap17b
Xpo1
Lama1
Fbxo31
Slc25a42
Slc16a7
Slc13a2
ENSMUST00000118339
Zfp692
Fam20c
Kalrn
2410006H16Rik
Lepr
Scd2
Pmvk
Mcm4
Arhgef16
chr1:138528250-138538250_F
LOC102636309
Sds
Ctcfl
Camp
Dnaja4
D830044D21Rik
Lbp
chr2:143988645-143993945_R
ENSMUST00000176907
Nsdhl
Gm32618
Map1lc3b
Aass
Cad
Fam84b
Serinc2
Hhat
Nrg4
Tmprss7
Otub2
Lpin2
Map2k6
Hpdl
Mfsd2a
Il20
Mt1
Sucnr1
Ifitm6
Cks1b
Gmppb
Tert
Oplah
Slco1a1
Sik1
Tspan18
Mlxipl
Abca8a
ENSMUST00000120803
Nkd1
Cd276
Lect2
Oasl1
Hilpda
9530006C21Rik
Shb
1700025B11Rik
Irs2
BC057675
Eci3
Serpina4-ps1
Mbd1
Cdkn1a
Zfp36l2
Traf5
Meis2
Desi2
Agpat9
Mib2
Mcpt-ps1
AK044091
AK139043
Pdk4
Rdh11
Slc4a4
Insig1
Akr1c14
BB237529
Ncf2
Sgsm1
Gpcpd1
E330011O21Rik
chr13:23517278-23523756_F
AK138573
ENSMUST00000118804
ENSMUST00000190141
Wdr92
chr3:95502970-95503399_R
Gm11827
Grpel2
AK172642
chr1:138546641-138558591_F
S1pr1
Lss
Saa4
Camk1d
Lamb3
Pcdhga9
Kifc3
Pex11a
Tmprss2
Msln
Srd5a1
AK141540
Dpysl2
ENSMUST00000163110
Rgs12
chr19:61227541-61274669_F
Ostc
Plin5
9330162012Rik
2010002M09Rik
Tmem87b
2810416G20Rik
Klhl21
C8a
Cldn3
Mme
Gm13315
Mblac2
