## Supplemental Table 7 for "Hepatocyte ERα orchestrates sex-specific liver adaptation to fasting and feeding states"

Gene name	NM	Forward	Reverse
Ar	NM_013476.4	GAGCCGCTGAAGGGAAACAGA	CGGAGACGACAAGATGGGCAA
Bmal1	NM_007489	CAAACTACAAGCCAACATTTCTATCAG	TCGGTCACATCCTACGACAAAC
Chrebpb	NM_001359237.1	TCTGCAGATCGCGTGGAG	CTTGTCCCGGCATAGCAAC
Clock	NM_007715.6	GCTACAGTCACTACGTTCACTCAGG	CAAGCTACAGGAGCAGTCACTAATTT
Cry1	NM_007771.3	CTGGCGTGGAAGTCATCGT	CTGTCCGCCATTGAGTTCT
Cry2	NM_009963.4�	ACCGATGGAGGTTCCTACTG	AGCCTTGGGAACACATCAG
Cyp4a14	NM_007822	TCAGTCTATTTCTGGTGCTGTTC	GAGCTCCTTGTCCTTCAGATGGT
Elovl6	NM_130450	TCTGATGAACAAGCGAGCCA	TGGTCATCAGAATGTACAGCATGT
Esr1	NM_007956.5	CTCCCGCCTTCTACAGGTCTAA	GACAGTCTCTCTCGGCCATTCT
Esr2	NM_207707	GCCCTGTTACTAGTCCAAGC	CAGGACCAGACACCGTAATG
Fasn	NM_007988	AGTCAGCTATGAAGCAATTGTGGA	CACCCAGACGCCAGTGTTC
G6pc	NM_008061	CTCACTTTCCCCACCAGGTC	GCTGAAAGTTTCAGCCACAGC
Gper30	NM_029771	CCTGGGAGCCTGTTAGTCTCA	CCAAGCCTCAACACTCACACA
Gr	NM_008173.4	GGGAAGGAAACTCCAGTCAGAA	TTGGAAGCAGTAGCTAAGGAGATT
Hlf	NM_172563.4	CGTCTCCGAACTGTATGCAGAG	GGTCAATGGGACTCGGTGTATT
Lpk	NM_013631	TCGACTCAGAGCCTGTGGC	AGTCGTGCAATGTTCATCCCT
Nfil3	NM_017373.3	AAGCTGATCGCCCTGGGAGAAG	TTCTTGGGCATACGCCGTGG
Per1	NM_011065	ACCAGCGTGTCATGATGAC	CTCTCCCGGTCTTGCTTCAG
Per2	NM_011066	ATGCTCGCCATCCACAAGA	GCGGAATCGAATGGGAGAAT
Ppara	NM_011144	CCCTGTTTGTGGCTGCTATAATTT	GGGAAGAGGAAGGTGTCATCTG
Pr	NM_008829.2	GTCTACCCGCCATACCTTAACTAC	TCTGGCTGGCTTCTGAATCTG
RevErba	NM_145434.4	TGGCCTCAGGCTTCCACTATG	CCGTTGCTTCTCTCTCTTGGG
Srebp1c	NM_011480	GGAGCCATGGATTGCACATT	GCTTCCAGAGAGGAGGCCAG
TBP	NM_013684	ACTTCGTGCAAGAAATGCTGAA	GCAGTTGTCCGTGGCTCTCT
Tef	NM_017376	GCCGAGCTTCGCAAGGA	ACAGGTTACAAGGGCCCGTACT
Vnn1	NM_011704	ATGAGGTTTATGCCTTTGGAGC	CCACAGGTGCGTAAATTGGTAG
